# A conserved mechanism for targeted cohesin loading organises specialised chromosomal domains

**DOI:** 10.64898/2026.07.21.739850

**Authors:** Hollie J. Rowlands, Meg Peyton-Jones, Daniel Robertson, Shaun Webb, Christos Spanos, Adele L. Marston

**Affiliations:** Centre for Cell Biology, Institute of Cell Biology, School of Biological Sciences, Michael Swann Building, Max Born Crescent, Edinburgh, EH9 3BF UK; Discovery Research Platform for Hidden Cell Biology, School of Biological Sciences, University of Edinburgh, Edinburgh EH9 3BF, UK

**Keywords:** Cohesin, *S. pombe*, chromosome segregation, genome organisation, rDNA, pericentromeres

## Abstract

Cohesin organises chromosomes through loop extrusion, yet how cohesin loading is targeted to specific genomic regions to shape chromosome architecture remains poorly understood. Here, we identify a conserved mechanism that directs cohesin loading to specialised chromosomal domains in *Schizosaccharomyces pombe*. Mutation of a conserved interaction surface in the cohesin loader Scc4/Ssl3 abolishes cohesin enrichment at centromeres and ribosomal DNA while largely preserving cohesin levels along chromosome arms, demonstrating that domain-specific accumulation depends on targeted recruitment rather than global loading capacity. We further identify the nucleolar protein Dnt1 as a receptor for cohesin loading at rDNA and show that it is required for proper organisation of this domain. High-resolution MicroC-XL maps reveal that targeted cohesin loading positions loop-based interactions within pericentromeres and rDNA without disrupting larger-scale domain boundaries. Together, these findings show that domain-specific receptors acting through a conserved loader interface direct cohesin positioning and identify targeted loading as a conserved organising principle for specialised chromosomal domains.
