## Supplementary material for "A conserved mechanism for targeted cohesin loading organises specialised chromosomal domains": Table 1

### Sheet: Strains
Strain	Genotype	Experiment	Notes
AM205	h- ade6-216 leu1-32 ura4-D18 his3-D1 arg3-D4 ssl3-SZZ:kanMX6	IP-Mass Spec
AM207	h- ade6-210 leu1-32 ura4-D18 his3-D1 arg3-D4 mis4-SZZ:kanMX6	IP-Mass Spec
AM595	h- ade6-216 leu1-32 ura4-D18 his3-D1 arg3-D4 dnt1Δ::hphMX4	MicroC
AM638	h+ ade6-216 leu1-32 ura4-D18 his3-D1 arg3-D4 rad21-6HA:kanMX6	ChIP-seq
AM659	h+ ade6-216 leu1-32 ura4-D18 his3-D1 arg3-D4 mis4-6HA:kanMX6	ChIP-seq
AM1359	h+ ade6-216 his3-D1 ura4-D18 arg3-D4 dnt1Δ::hphMX4 rad21-6HA:kanMX6	ChIP-seq
AM1862	h- ade6-216 leu1-32 ura4-D18 his3+ arg3+ cnd2-6HA:kanMX6	ChIP-seq
AM1922	h- ade6-216 leu1-32 ura4-D18 his3-D1 arg3-D4 ssl3_R304E_F305A_E308A:kanMX6	MicroC
AM1979	h- leu1-32 ade6-210 his3-D1 ura4D18 clr4Δ::KanR rad21-6HA:kanMX6	ChIP-seq
AM2004	h- his3-D1 leu1-32 ura4-D18 ade6-M216 fta2-291:HIS3+ rad21-6HA:kanMX6	ChIP-seq
AM2038	h- ade6-216 leu1-32 ura4-D18 his3-D1 arg3-D4 mis4_E907K_L1027F:kanMX6	MicroC
AM2094	h- ade6-216 leu1-32 ura4-D18 his3-D1 arg3-D4 ssl3_R304E_F305A_E308A-SZZ:kanMX6	IP-Mass Spec
AM2107	h+ ade6-216 leu1-32 ura4-D18 his3-D1 arg3-D4 dfp1-SZZ:KanR rad21-6HA:kanMX6	ChIP-seq
AM2110	h- ade6-216 leu1-32 ura4-D18 his3-D1 arg3-D4 dfp1(1-376)-SZZ:kanR rad21-6HA:kanMX6	ChIP-seq
AM2157	h+ ade6-216 leu1-32 ura4-D18 his3-D1 arg3-D4 rad21-6HA:hphNT1	ChIP-seq
AM2162	h- ade6-216 leu1-32 ura4-D18 his3-D1 arg3-D4 mis4_E907K_L1027F:KanMX6 RAD21-6HA:hphNT1 ssl3Δ::ura4+ ars1-ssl3-29:LEU2	ChIP-seq
AM2163	h- ade6-216 leu1-32 ura4-D18 his3-D1 arg3-D4 mis4_E907K_L1027F:kanMX6 RAD21-6HA:hphNT1	ChIP-seq
AM2196	h- ade6-216 leu1-32 ura4-D18 his3-D1 arg3-D4 mis4_E907K_L1027F:kanMX6 RAD21-6HA:hphNT1 ssl3_R304E_F305A_E308A:natNT2	ChIP-seq
AM2202	h- ade6-216 leu1-32 ura4-D18 his3-D1 arg3-D4 rad21-6HA:hphNT1 ssl3_R304E_F305A_E308A:natNT2	ChIP-seq
AM2203	h- ade6-216 leu1-32 ura4-D18 his3-D1 arg3-D4 dnt11-9MYC:hphNT1	ChIP-seq
AM2254	h+ ade6-216 leu1-32 ura4-D18 his3-D1 arg3-D4 mis4_E907K_L1027F:kanMX6 ssl3 R304E_F305A_E308A:natNT2	MicroC
AM2260	h- ade6-216 leu1-32 ura4-D18 his3-D1 arg3-D4 dfp1(1-376)-SZZ:kanR rad21-6HA:kanMX6	ChIP-seq
AM2281	h- ade6-216 leu1-32 ura4-D18 his3-D1 arg3-D4 mis4-6HA:hphNT2	ChIP-seq
AM2282	h+ ade6-216 leu1-32 ura4-D18 his3-D1 arg3-D4 mis4-6HA:hphNT2 ssl3 R304E_F305A_E308A:natNT1	ChIP-seq
AM2283	h+ ade6-216 leu1-32 ura4-D18 his3-D1 arg3-D4 mis4-E907K-L1027F-6HA:kanMX6:hphNT2	ChIP-seq
AMy1145	MATa trp1-1 can1-100 his3-11,15 leu2-3,112 ura3 MCD1-6HA GAL psi+	ChIP-seq	S. cerevisiae calibration strain
AMy29508	MAT⍺, ade2-1, leu2-3, ura3, trp1-1, his3-11,15, can1-100, GAL, psi+ SMC3-6Myc:LEU2	ChIP-seq	S. cerevisiae calibration strain

### Sheet: Plasmids
Plasmid		Source
495	6HA tagging with KanMX6 marker	Gift from Angelika Amon originally from Longtine Bahler et al Yeast. 1998 Jul;14(10):943-51
636	S-TAP tagging vector with KanR marker	gift from Kevin Hardwick
453	deletion with hphNT2 marker	Goldstein and McCusker, Yeast, 15, 1541-15.
1541	contains full length ssl3 with R304E_F305A_E308A mutations for integration with KanMX6 marker	this study
1791	contains full length mis4 with E907K L1027F mutations for integration with KanMX6 marker	this study
900	6HA tagging with hphNT2 marker	Gift from David Tollervey originally C. Janke, M. M. Magiera, ..., and M. Knop. Yeast (2004) 21, 974 - 962
1070	9Myc tagging with hphNT2 marker	Gift from David Tollervey originally C. Janke, M. M. Magiera, ..., and M. Knop. Yeast (2004) 21, 974 - 962
